# Submicron-Sampling of Living Cells by Macrophages

**DOI:** 10.1101/2025.04.10.648051

**Authors:** Amy C. Fan, Rukman Thota, Nina Serwas, Vivasvan S. Vykunta, Kyle Marchuk, Megan K. Ruhland, Lauren Liu, Grace Johnson, Austin Edwards, Matthew F. Krummel

## Abstract

An effective immune system must sample and appreciate healthy-self identity to prevent autoimmunity and to contrast to pathogenic insults^1–3^. Self-proteins are presented to T cells in the thymus during immune cell development^2,3^, and must be presented throughout the body to both maintain regulatory T cell populations^4–6^ and provide a tonic signal to maintain conventional T cells over time^7–9^. The ready observations of continuous apoptosis in some organs together with the ingestion of that material by myeloid populations has led to a conventional understanding of ongoing cell-death as a major source of self-antigens^10^, complemented in some situations by uptake of free-floating cell-derived vesicles. Here, we used a series of companion imaging and vesicular labeling technologies to reveal an alternate process undertaken by macrophages that results in non-destructive and direct sampling of living cells. The process requires cell-cell contact, does not require caspase activation, and takes place via a trogocytosis-like stretching of the target cell into the macrophage, leading to the generation of submicron-sized vesicles containing cytoplasm. Using a high-dimensional flow-based method for labeling vesicles ingested under this versus other conditions, we find that live-sampled material is distinctly processed, is poorly subject to fusion with lysosomes, and produces ensuing differential effects on the presentation of those to CD4 versus CD8 T cells. Disrupting this trafficking by redirecting antigen to the lysosome significantly reduced the associated macrophage-mediated priming of CD8 T cells. This demonstrates an important and substantial sampling of living cells by the immune system, with clear consequences for maintaining the border of immunity.
