## Supplementary Table for "Submicron-Sampling of Living Cells by Macrophages"

### Sheet: Flow Antibody
Supplementary Table 1: Flow Cytometry and Imaging Antibodies
Antigen	Fluorophore	Clone	Vendor	Identifier
CD103	APC	2E7	Biolegend	Cat# 121413; RRID: AB_1227503
CD103	BUV737	2E7	BD Optibuild	Cat# 749393 RRID: AB_2873763
CD103	PE	2E7	Biolegend	Cat# 121406; RRID: AB_1133989
CD11b	AF647	M1/70	Biolegend	Cat# 101218; RRID: AB_389327
CD11b	BV605	M1/70	Biolegend	Cat# 101257; RRID: AB_2565431
CD11b	BV650	M1/70	Biolegend	Cat# 101239; RRID: AB_11125575
CD11c	BV650	N418	Biolegend	Cat# 117339; RRID: AB_2562414
CD11c	PE-Cy7	N418	Biolegend	Cat# 117318; RRID: AB_493568
CD16 (Fcgr3)	PE	S17014E	Biolegend	Cat# 158004; RRID: AB_2876540
CD16.2 (Fcgr4)	PE-Cy7	9E9	Biolegend	Cat# 149516; RRID: AB_2632749
CD18	AF647	M18/2	Biolegend	Cat# 101414; RRID: AB_2265032
CD24	BV421	M1/69	Biolegend	Cat# 101826; RRID: AB_2563508
CD24	PE-Cy7	M1/69	Biolegend	Cat# 101822; RRID: AB_756048
CD282 (TLR2)	Biotin	6C2	Thermo Scientific	Cat# 13-9021-82
CD4	PE-Cy7	RM4-5	eBioscience	Cat# 25-0042-82; RRID: AB_469578
CD45	AF647	30-F11	Biolegend	Cat# 103124; RRID: AB_493533
CD45	AF700	30-F11	Biolegend	Cat# 103128; RRID: AB_493715
CD45	BUV395	30-F11	BD Horizon	Cat# 564279; RRID: AB_2651134
CD45	BV510	30-F11	Biolegend	Cat# 103138; RRID: AB_2563061
CD45	BV605	30-F11	BD Horizon	Cat# 563053; RRID: AB_2737976
CD45R (B220)	BV785	RA3-6B2	Biolegend	Cat# 103246; RRID: AB_2737976
CD45R (B220)	PerCP-Cy5.5	RA3-6B2	Biolegend	Cat# 103236; RRID: AB_893354
CD51 (ITGAV)	PE	RMV-7	Biolegend	Cat# 104105; RRID: AB_313074
CD63	PerCP-Cy5.5	NVG-2	Biolegend	Cat# 143912; RRID: AB_2565502
CD64 (Fcgr1)	APC	X54-5/7.1	Biolegend	Cat# 139305; RRID: AB_11219205
CD69	PE	H1.2F3	Biolegend	Cat# 104508; RRID: AB_313111
CD88 (C5AR1)	PE-Cy7	20/70	Biolegend	Cat# 135809; RRID: AB_10900077
CD8a	BUV737	53-6.7	BD Horizon	Cat# 564297; RRID: AB_2722580
CD8a	PerCP-Cy5.5	53-6.7	Biolegend	Cat# 100734; RRID: AB_2075238
CD90.2	AF647	30-H12	Biolegend	Cat# 105318; RRID: AB_492888
CD90.2	AF700	30-H12	Biolegend	Cat# 105320; RRID: AB_493725
CD90.2	BV785	30-H12	Biolegend	Cat# 105331; RRID: AB_2562900
CD93	BV650	AA4.1	Biolegend	Cat# 136517; RRID: AB_3698911
EEA1	AF594	EPR4245	Santa Cruz	Cat# sc-137130 AF594; RRID: AB_2246349
F4/80	Biotin	BM8	eBioscience	Cat# 123105; RRID: AB_893499
LAMP1 (CD107a)	PE-Cy7	eBio1D4B	eBioscience	Cat# 25-1071-82; RRID: AB_2848304
Ly6C	BV711	HK1.4	Biolegend	Cat# 128037; RRID: AB_2562630
Ly6G	BV785	IA8	Biolegend	Cat# 127645; RRID: AB_2566317
MHC I (H2Kb)	AF647	AF6-88.5	Biolegend	Cat# 116411
MHC I (H2Kb)	APC-eF780	AF6-88.5	eBioscience	Cat# 47-5958-82; RRID: AB_2815170
MHC II (I-A/I-E)	AF700	M5/114.15.2	Biolegend	Cat# 107622; RRID: AB_493727
MHC II (I-A/I-E)	BV421	M5/114.15.2	Biolegend	Cat# 107631; RRID: AB_10900075
MHC II (I-A/I-E)	BV785	M5/114.15.2	Biolegend	Cat# 107645; RRID: AB_2565977
NK1.1	BV785	PK136	Biolegend	Cat# 108749; RRID: AB_2564304
RAB17	PE-Cy5		Abcore Inc	Cat# AC21-1439-15
RAB7	AF647	EPR7589	Abcam	Cat# ab198737
SiglecF	BV785	E50-2440	BD Optibuild	Cat# 740956; RRID: AB_2740581
Strepavidin	AF647		Biolegend	Cat# 405237
Streptavidin	BV510		Biolegend	Cat# 405234
Streptavidin	BV650		Biolegend	Cat# 405231
VEGFR3	AF647	AFL4	Novus	Cat# NBP1-43259AF647; RRID: AB_3208062
